# Metatranscriptomic response of the wheat holobiont to decreasing soil water content

**DOI:** 10.1101/2022.09.29.510153

**Authors:** Pranav M. Pande, Hamed Azarbad, Julien Tremblay, Marc St-Arnaud, Etienne Yergeau

## Abstract

Crops associate with microorganisms that help their resistance to biotic. However, it is not clear how the different partners of this association react during exposure to stresses. This knowledge is needed to target the right partners when trying to adapt crops to climate change. Here, we grew wheat in the field under rainout shelters that let through 100%, 75%, 50% and 25% of the precipitation. At the peak of the growing season, we sampled plant roots and rhizosphere, and extracted and sequenced their RNA. We compared the 100% and the 25% treatments using differential abundance analysis. In the roots, most of the differentially abundant (DA) transcripts belonged to the fungi, and most were more abundant in the 25% precipitation treatment. About 10% of the DA transcripts belonged to the plant and most were less abundant in the 25% precipitation treatment. In the rhizosphere, most of the DA transcripts belonged to the bacteria and were generally more abundant in the 25% precipitation treatment. Taken together, our results show that the transcriptomic response of the wheat holobiont to decreasing precipitation levels is more intense for the fungal and bacterial partners than for the plant.
