## Supplementary material for "Metatranscriptomic response of the wheat holobiont to decreasing soil water content": Table S2

### Sheet: neg.neg.annot
contig_id	gene_id	product_name	kegg_entry	kegg_definition	kegg_module	kegg_module_desc	kegg_pathway	kegg_pathway_desc	pfam_access	pfam_product_name	pfam_desc	tigrfam_access	tigrfam_name	tigrfam_product_name	tigrfam_desc	cog_access	cog_name	cog_function	cog_category	kog_access	kog_name	kog_function	kog_category	ublastp	ublastp_desc	tax_kingdom	tax_phylum	tax_class	tax_order	tax_family	tax_genus	tax_specie
contig-k91_2455350	gene_id_1086409	EGF_3	NULL	NULL	NULL	NULL	NULL	NULL	PF12947.6	EGF_3	EGF domain	NULL	NULL	NULL	NULL	NULL	NULL	NULL	NULL	KOG1214	KOG1214	Nidogen and related basement membrane protein proteins	Cell wall/membrane/envelope biogenesis, Extracellular structures	NULL	NULL	NULL	NULL	NULL	NULL	NULL	NULLNULL
contig-k91_1237811	gene_id_541378	hypothetical	NULL	NULL	NULL	NULL	NULL	NULL	NULL	NULL	NULL	NULL	NULL	NULL	NULL	NULL	NULL	NULL	NULL	NULL	NULL	NULL	NULL	NULL	NULL	Eukaryota	NULL	NULL	Cercomonadida	Cercomonadidae	ParacercomonasParacercomonas proboscata
contig-k91_377787	gene_id_143074	TUBA	K07374	tubulin alpha	NULL	NULL	ko04145==ko04210==ko04530==ko04540==ko05130	Phagosome==Apoptosis==Tight junction==Gap junction==Pathogenic Escherichia coli infection	PF00091.24	Tubulin	Tubulin/FtsZ family, GTPase domain	NULL	NULL	NULL	NULL	COG5023	COG5023	Tubulin	Cytoskeleton	KOG1376	KOG1376	Alpha tubulin	Cytoskeleton	NULL	NULL	Eukaryota	Streptophyta	Liliopsida	Poales	Poaceae	OryzaOryza sativa
contig-k91_1854175	gene_id_827001	hypothetical	NULL	NULL	NULL	NULL	NULL	NULL	NULL	NULL	NULL	NULL	NULL	NULL	NULL	NULL	NULL	NULL	NULL	NULL	NULL	NULL	NULL	NULL	NULL	NULL	NULL	NULL	NULL	NULL	NULLNULL
contig-k91_587632	gene_id_231951	CTSD	K01379	cathepsin D	NULL	NULL	ko04071==ko04140==ko04142==ko04210==ko04915==ko05152	Sphingolipid signaling pathway==Autophagy - animal==Lysosome==Apoptosis==Estrogen signaling pathway==Tuberculosis	PF00026.22	Asp	Eukaryotic aspartyl protease	NULL	NULL	NULL	NULL	NULL	NULL	NULL	NULL	KOG1339	KOG1339	Aspartyl protease	Posttranslational modification, protein turnover, chaperones	NULL	NULL	Eukaryota	Chordata	NULL	NULL	Branchiostomidae	BranchiostomaBranchiostoma belcheri
contig-k91_133441	gene_id_53704	CYTB, petB	K00412	ubiquinol-cytochrome c reductase cytochrome b subunit	M00151==M00152	Cytochrome bc1 complex respiratory unit==Cytochrome bc1 complex	ko00190==ko01100==ko02020==ko04260==ko04714==ko04932==ko05010==ko05012==ko05016	Oxidative phosphorylation==Metabolic pathways==Two-component system==Cardiac muscle contraction==Thermogenesis==Non-alcoholic fatty liver disease (NAFLD)==Alzheimer's disease==Parkinson's disease==Huntington's disease	PF00033.18	Cytochrome_B	Cytochrome b/b6/petB	NULL	NULL	NULL	NULL	COG1290	QcrB	Cytochrome b subunit of the bc complex	Energy production and conversion	KOG4663	KOG4663	Cytochrome b	Energy production and conversion	NULL	NULL	Eukaryota	Annelida	Clitellata	Haplotaxida	Enchytraeidae	EnchytraeusEnchytraeus cf. crypticus SL-2017
contig-k91_272612	gene_id_105285	carD	K07736	CarD family transcriptional regulator	NULL	NULL	NULL	NULL	PF02559.15	CarD_CdnL_TRCF	CarD-like/TRCF domain	NULL	NULL	NULL	NULL	COG1329	COG1329	Transcriptional regulators, similar to M. xanthus CarD	Transcription	NULL	NULL	NULL	NULL	NULL	NULL	Bacteria	Proteobacteria	Deltaproteobacteria	NULL	NULL	NULLDeltaproteobacteria bacterium GWA2_50_8
contig-k91_513001	gene_id_196511	TUBA	K07374	tubulin alpha	NULL	NULL	ko04145==ko04210==ko04530==ko04540==ko05130	Phagosome==Apoptosis==Tight junction==Gap junction==Pathogenic Escherichia coli infection	PF03953.16	Tubulin_C	Tubulin C-terminal domain	NULL	NULL	NULL	NULL	COG5023	COG5023	Tubulin	Cytoskeleton	KOG1376	KOG1376	Alpha tubulin	Cytoskeleton	NULL	NULL	Eukaryota	Streptophyta	Liliopsida	Poales	Poaceae	OryzaOryza sativa
contig-k91_1589055	gene_id_704372	RdRP_1	NULL	NULL	NULL	NULL	NULL	NULL	PF00680.19	RdRP_1	RNA dependent RNA polymerase	NULL	NULL	NULL	NULL	NULL	NULL	NULL	NULL	NULL	NULL	NULL	NULL	NULL	NULL	Viruses	NULL	NULL	NULL	NULL	NULLLaverivirus UC1
contig-k91_721896	gene_id_297232	ARHGEF17	K20689	Rho guanine nucleotide exchange factor 17	NULL	NULL	NULL	NULL	PF00307.30	CH	Calponin homology (CH) domain	NULL	NULL	NULL	NULL	COG5261	IQG1	Protein involved in regulation of cellular morphogenesis/cytokinesis	Cell division and chromosome partitioning / Signal transduction mechanisms	KOG2046	KOG2046	Calponin	Cytoskeleton	NULL	NULL	Eukaryota	NULL	NULL	Protosteliales	Cavosteliaceae	PlanoprotosteliumPlanoprotostelium fungivorum
contig-k91_2721020	gene_id_1206174	RdRP_1	NULL	NULL	NULL	NULL	NULL	NULL	PF00680.19	RdRP_1	RNA dependent RNA polymerase	NULL	NULL	NULL	NULL	NULL	NULL	NULL	NULL	NULL	NULL	NULL	NULL	NULL	NULL	Viruses	NULL	NULL	NULL	NULL	NULLCRESS virus sp.
contig-k91_569161	gene_id_223088	hypothetical	NULL	NULL	NULL	NULL	NULL	NULL	NULL	NULL	NULL	NULL	NULL	NULL	NULL	NULL	NULL	NULL	NULL	NULL	NULL	NULL	NULL	NULL	NULL	NULL	NULL	NULL	NULL	NULL	NULLNULL
contig-k91_2370733	gene_id_1051737	RAC1	K04392	Ras-related C3 botulinum toxin substrate 1	NULL	NULL	ko04010==ko04013==ko04014==ko04015==ko04024==ko04062==ko04071==ko04145==ko04151==ko04310==ko04360==ko04370==ko04380==ko04510==ko04520==ko04530==ko04620==ko04650==ko04662==ko04664==ko04666==ko04670==ko04722==ko04810==ko04932==ko04933==ko04972==ko05014==ko05100==ko05120==ko05131==ko05132==ko05167==ko05200==ko05203==ko05205==ko05210==ko05211==ko05212==ko05231==ko05416==ko05418	MAPK signaling pathway==MAPK signaling pathway - fly==Ras signaling pathway==Rap1 signaling pathway==cAMP signaling pathway==Chemokine signaling pathway==Sphingolipid signaling pathway==Phagosome==PI3K-Akt signaling pathway==Wnt signaling pathway==Axon guidance==VEGF signaling pathway==Osteoclast differentiation==Focal adhesion==Adherens junction==Tight junction==Toll-like receptor signaling path…	PF00071.21	Ras	Ras family	NULL	NULL	NULL	NULL	COG1100	COG1100	GTPase SAR1 and related small G proteins	General function prediction only	KOG0393	KOG0393	Ras-related small GTPase, Rho type	General function prediction only	NULL	NULL	Eukaryota	Chordata	Mammalia	Rodentia	Chinchillidae	ChinchillaChinchilla lanigera
contig-k91_2851007	gene_id_1264402	VWA	NULL	NULL	NULL	NULL	NULL	NULL	PF00092.27	VWA	von Willebrand factor type A domain	NULL	NULL	NULL	NULL	NULL	NULL	NULL	NULL	NULL	NULL	NULL	NULL	NULL	NULL	Eukaryota	Streptophyta	Liliopsida	Poales	Poaceae	AegilopsAegilops tauschii
contig-k91_1596496	gene_id_707857	Iap	NULL	NULL	NULL	NULL	NULL	NULL	PF04389.16	Peptidase_M28	Peptidase family M28	NULL	NULL	NULL	NULL	COG2234	Iap	Predicted aminopeptidases	General function prediction only	KOG2195	KOG2195	Transferrin receptor and related proteins containing the protease-associated (PA) domain	Posttranslational modification, protein turnover, chaperones, Inorganic ion transport and metabolism, General function prediction only	NULL	NULL	Eukaryota	Basidiomycota	Agaricomycetes	Agaricales	Strophariaceae	HypholomaHypholoma sublateritium
contig-k91_247634	gene_id_96211	hypothetical	NULL	NULL	NULL	NULL	NULL	NULL	NULL	NULL	NULL	NULL	NULL	NULL	NULL	NULL	NULL	NULL	NULL	NULL	NULL	NULL	NULL	NULL	NULL	NULL	NULL	NULL	NULL	NULL	NULLNULL
contig-k91_2380092	gene_id_1055171	H1_5	K11275	histone H1/5	NULL	NULL	NULL	NULL	PF00538.18	Linker_histone	linker histone H1 and H5 family	NULL	NULL	NULL	NULL	NULL	NULL	NULL	NULL	KOG4012	KOG4012	Histone H1	Chromatin structure and dynamics	NULL	NULL	Eukaryota	Mollusca	Bivalvia	Lucinoida	Lucinidae	PhacoidesPhacoides pectinatus
contig-k91_1334131	gene_id_586061	PT	NULL	NULL	NULL	NULL	NULL	NULL	PF04886.11	PT	PT repeat	NULL	NULL	NULL	NULL	NULL	NULL	NULL	NULL	KOG0260	KOG0260	RNA polymerase II, large subunit	Transcription	NULL	NULL	NULL	NULL	NULL	NULL	NULL	NULLNULL
contig-k91_237590	gene_id_92456	ABCB1, CD243	K05658	ATP-binding cassette, subfamily B (MDR/TAP), member 1	NULL	NULL	ko02010==ko04976==ko05206==ko05226	ABC transporters==Bile secretion==MicroRNAs in cancer==Gastric cancer	PF00664.22	ABC_membrane	ABC transporter transmembrane region	NULL	NULL	NULL	NULL	COG1132	MdlB	ABC-type multidrug transport system, ATPase and permease components	Defense mechanisms	KOG0055	KOG0055	Multidrug/pheromone exporter, ABC superfamily	Secondary metabolites biosynthesis, transport and catabolism	NULL	NULL	Eukaryota	Streptophyta	Liliopsida	Poales	Poaceae	AegilopsAegilops tauschii
contig-k91_2701713	gene_id_1197364	hypothetical	NULL	NULL	NULL	NULL	NULL	NULL	NULL	NULL	NULL	NULL	NULL	NULL	NULL	NULL	NULL	NULL	NULL	NULL	NULL	NULL	NULL	NULL	NULL	Eukaryota	Chordata	NULL	NULL	Branchiostomidae	BranchiostomaBranchiostoma belcheri
contig-k91_112352	gene_id_45497	IbpA	NULL	NULL	NULL	NULL	NULL	NULL	PF00011.20	HSP20	Hsp20/alpha crystallin family	NULL	NULL	NULL	NULL	COG0071	IbpA	Molecular chaperone (small heat shock protein)	Posttranslational modification, protein turnover, chaperones	KOG0710	KOG0710	Molecular chaperone (small heat-shock protein Hsp26/Hsp42)	Posttranslational modification, protein turnover, chaperones	NULL	NULL	Bacteria	Actinobacteria	Thermoleophilia	Solirubrobacterales	Solirubrobacteraceae	SolirubrobacterSolirubrobacter pauli
contig-k91_2173676	gene_id_972060	hypothetical	NULL	NULL	NULL	NULL	NULL	NULL	NULL	NULL	NULL	NULL	NULL	NULL	NULL	NULL	NULL	NULL	NULL	KOG1202	KOG1202	Animal-type fatty acid synthase and related proteins	Lipid transport and metabolism	NULL	NULL	Eukaryota	Streptophyta	Liliopsida	Poales	Poaceae	HordeumHordeum vulgare
contig-k91_1680166	gene_id_746857	hypothetical	NULL	NULL	NULL	NULL	NULL	NULL	NULL	NULL	NULL	NULL	NULL	NULL	NULL	NULL	NULL	NULL	NULL	NULL	NULL	NULL	NULL	NULL	NULL	NULL	NULL	NULL	NULL	NULL	NULLNULL
contig-k91_156088	gene_id_62089	ACTF	K10355	actin, other eukaryote	NULL	NULL	NULL	NULL	PF00022.18	Actin	Actin	NULL	NULL	NULL	NULL	COG5277	COG5277	Actin and related proteins	Cytoskeleton	KOG0676	KOG0676	Actin and related proteins	Cytoskeleton	NULL	NULL	Eukaryota	NULL	NULL	Leptomyxida	Flabellulidae	RhizamoebaRhizamoeba saxonica
contig-k91_1549480	gene_id_686254	RAB1A	K07874	Ras-related protein Rab-1A	NULL	NULL	ko05134	Legionellosis	PF00071.21	Ras	Ras family	NULL	NULL	NULL	NULL	COG1100	COG1100	GTPase SAR1 and related small G proteins	General function prediction only	KOG0084	KOG0084	GTPase Rab1/YPT1, small G protein superfamily, and related GTP-binding proteins	Signal transduction mechanisms, Intracellular trafficking, secretion, and vesicular transport	NULL	NULL	Eukaryota	Basidiomycota	Tremellomycetes	Tremellales	Cryptococcaceae	KwoniellaKwoniella mangrovensis
contig-k91_55738	gene_id_22539	hypothetical	NULL	NULL	NULL	NULL	NULL	NULL	NULL	NULL	NULL	NULL	NULL	NULL	NULL	NULL	NULL	NULL	NULL	NULL	NULL	NULL	NULL	NULL	NULL	NULL	NULL	NULL	NULL	NULL	NULLNULL
contig-k91_2071617	gene_id_926223	hypothetical	NULL	NULL	NULL	NULL	NULL	NULL	NULL	NULL	NULL	NULL	NULL	NULL	NULL	NULL	NULL	NULL	NULL	NULL	NULL	NULL	NULL	NULL	NULL	NULL	NULL	NULL	NULL	NULL	NULLNULL
contig-k91_57408	gene_id_23272	COG4886	NULL	NULL	NULL	NULL	NULL	NULL	PF13855.5	LRR_8	Leucine rich repeat	NULL	NULL	NULL	NULL	COG4886	COG4886	Leucine-rich repeat (LRR) protein	Function unknown	KOG4658	KOG4658	Apoptotic ATPase	Signal transduction mechanisms	NULL	NULL	Eukaryota	Streptophyta	Liliopsida	Poales	Poaceae	AegilopsAegilops tauschii
contig-k91_249223	gene_id_96756	hypothetical	NULL	NULL	NULL	NULL	NULL	NULL	NULL	NULL	NULL	NULL	NULL	NULL	NULL	NULL	NULL	NULL	NULL	NULL	NULL	NULL	NULL	NULL	NULL	Eukaryota	Basidiomycota	Agaricomycetes	Agaricales	Strophariaceae	GalerinaGalerina marginata
contig-k91_274570	gene_id_105981	hypothetical	NULL	NULL	NULL	NULL	NULL	NULL	NULL	NULL	NULL	NULL	NULL	NULL	NULL	NULL	NULL	NULL	NULL	NULL	NULL	NULL	NULL	NULL	NULL	NULL	NULL	NULL	NULL	NULL	NULLNULL
contig-k91_1715863	gene_id_763444	EF3, TEF3	K03235	elongation factor 3	NULL	NULL	NULL	NULL	PF00005.26	ABC_tran	ABC transporter	NULL	NULL	NULL	NULL	COG0488	Uup	ATPase components of ABC transporters with duplicated ATPase domains	General function prediction only	KOG0062	KOG0062	ATPase component of ABC transporters with duplicated ATPase domains/Translation elongation factor EF-3b	Amino acid transport and metabolism, Translation, ribosomal structure and biogenesis	NULL	NULL	Eukaryota	NULL	Phaeophyceae	Ectocarpales	Ectocarpaceae	EctocarpusEctocarpus siliculosus
contig-k91_907126	gene_id_385191	hypothetical	NULL	NULL	NULL	NULL	NULL	NULL	NULL	NULL	NULL	NULL	NULL	NULL	NULL	NULL	NULL	NULL	NULL	NULL	NULL	NULL	NULL	NULL	NULL	NULL	NULL	NULL	NULL	NULL	NULLNULL
contig-k91_2681723	gene_id_1188432	hypothetical	NULL	NULL	NULL	NULL	NULL	NULL	NULL	NULL	NULL	NULL	NULL	NULL	NULL	NULL	NULL	NULL	NULL	NULL	NULL	NULL	NULL	NULL	NULL	Bacteria	Proteobacteria	Deltaproteobacteria	NULL	NULL	NULLDeltaproteobacteria bacterium RBG_16_71_12
contig-k91_1506966	gene_id_666537	hypothetical	NULL	NULL	NULL	NULL	NULL	NULL	NULL	NULL	NULL	NULL	NULL	NULL	NULL	NULL	NULL	NULL	NULL	NULL	NULL	NULL	NULL	NULL	NULL	NULL	NULL	NULL	NULL	NULL	NULLNULL
contig-k91_1299833	gene_id_570115	hypothetical	NULL	NULL	NULL	NULL	NULL	NULL	NULL	NULL	NULL	NULL	NULL	NULL	NULL	NULL	NULL	NULL	NULL	NULL	NULL	NULL	NULL	NULL	NULL	NULL	NULL	NULL	NULL	NULL	NULLNULL
contig-k91_2681631	gene_id_1188390	hypothetical	NULL	NULL	NULL	NULL	NULL	NULL	NULL	NULL	NULL	NULL	NULL	NULL	NULL	NULL	NULL	NULL	NULL	NULL	NULL	NULL	NULL	NULL	NULL	Viruses	NULL	NULL	NULL	NULL	NULLPythium polare bunya-like RNA virus 1
contig-k91_277366	gene_id_107000	hypothetical	NULL	NULL	NULL	NULL	NULL	NULL	NULL	NULL	NULL	NULL	NULL	NULL	NULL	NULL	NULL	NULL	NULL	NULL	NULL	NULL	NULL	NULL	NULL	NULL	NULL	NULL	NULL	NULL	NULLNULL
contig-k91_1636928	gene_id_726757	hypothetical	NULL	NULL	NULL	NULL	NULL	NULL	NULL	NULL	NULL	NULL	NULL	NULL	NULL	NULL	NULL	NULL	NULL	NULL	NULL	NULL	NULL	NULL	NULL	NULL	NULL	NULL	NULL	NULL	NULLNULL
contig-k91_2669527	gene_id_1182836	H1_5	K11275	histone H1/5	NULL	NULL	NULL	NULL	PF00538.18	Linker_histone	linker histone H1 and H5 family	NULL	NULL	NULL	NULL	NULL	NULL	NULL	NULL	NULL	NULL	NULL	NULL	NULL	NULL	NULL	NULL	NULL	NULL	NULL	NULLNULL
contig-k91_2039238	gene_id_911878	TUBB	K07375	tubulin beta	NULL	NULL	ko04145==ko04540==ko05130	Phagosome==Gap junction==Pathogenic Escherichia coli infection	PF00091.24	Tubulin	Tubulin/FtsZ family, GTPase domain	NULL	NULL	NULL	NULL	COG5023	COG5023	Tubulin	Cytoskeleton	KOG1375	KOG1375	Beta tubulin	Cytoskeleton	NULL	NULL	Eukaryota	NULL	NULL	NULL	Rzehakinidae	MiliamminaMiliammina fusca
contig-k91_2273848	gene_id_1015553	RP-L7e, RPL7	K02937	large subunit ribosomal protein L7e	M00177	Ribosome, eukaryotes	ko03010	Ribosome	PF08079.11	Ribosomal_L30_N	Ribosomal L30 N-terminal domain	NULL	NULL	NULL	NULL	COG1841	RpmD	Ribosomal protein L30/L7E	Translation, ribosomal structure and biogenesis	KOG3184	KOG3184	60S ribosomal protein L7	Translation, ribosomal structure and biogenesis	NULL	NULL	Eukaryota	Cnidaria	Anthozoa	Actiniaria	Edwardsiidae	NematostellaNematostella vectensis
contig-k91_2228584	gene_id_997235	RAC1	K04392	Ras-related C3 botulinum toxin substrate 1	NULL	NULL	ko04010==ko04013==ko04014==ko04015==ko04024==ko04062==ko04071==ko04145==ko04151==ko04310==ko04360==ko04370==ko04380==ko04510==ko04520==ko04530==ko04620==ko04650==ko04662==ko04664==ko04666==ko04670==ko04722==ko04810==ko04932==ko04933==ko04972==ko05014==ko05100==ko05120==ko05131==ko05132==ko05167==ko05200==ko05203==ko05205==ko05210==ko05211==ko05212==ko05231==ko05416==ko05418	MAPK signaling pathway==MAPK signaling pathway - fly==Ras signaling pathway==Rap1 signaling pathway==cAMP signaling pathway==Chemokine signaling pathway==Sphingolipid signaling pathway==Phagosome==PI3K-Akt signaling pathway==Wnt signaling pathway==Axon guidance==VEGF signaling pathway==Osteoclast differentiation==Focal adhesion==Adherens junction==Tight junction==Toll-like receptor signaling path…	PF00071.21	Ras	Ras family	NULL	NULL	NULL	NULL	COG1100	COG1100	GTPase SAR1 and related small G proteins	General function prediction only	KOG0393	KOG0393	Ras-related small GTPase, Rho type	General function prediction only	NULL	NULL	Eukaryota	NULL	NULL	NULL	Apusomonadidae	ThecamonasThecamonas trahens
contig-k91_2566627	gene_id_1136474	hypothetical	NULL	NULL	NULL	NULL	NULL	NULL	NULL	NULL	NULL	NULL	NULL	NULL	NULL	NULL	NULL	NULL	NULL	NULL	NULL	NULL	NULL	NULL	NULL	Bacteria	Bacteroidetes	Flavobacteriia	Flavobacteriales	Flavobacteriaceae	PsychroflexusPsychroflexus torquis
contig-k91_1815405	gene_id_809106	EEF1A	K03231	elongation factor 1-alpha	NULL	NULL	ko03013==ko05134	RNA transport==Legionellosis	PF00009.26	GTP_EFTU	Elongation factor Tu GTP binding domain	NULL	NULL	NULL	NULL	COG5256	TEF1	Translation elongation factor EF-1alpha (GTPase)	Translation, ribosomal structure and biogenesis	KOG0052	KOG0052	Translation elongation factor EF-1 alpha/Tu	Translation, ribosomal structure and biogenesis	NULL	NULL	Eukaryota	NULL	NULL	NULL	NULL	NULLEukaryota sp. PCbi66
contig-k91_953710	gene_id_407516	COX1	K02256	cytochrome c oxidase subunit 1	M00154	Cytochrome c oxidase	ko00190==ko01100==ko04260==ko04714==ko04932==ko05010==ko05012==ko05016	Oxidative phosphorylation==Metabolic pathways==Cardiac muscle contraction==Thermogenesis==Non-alcoholic fatty liver disease (NAFLD)==Alzheimer's disease==Parkinson's disease==Huntington's disease	PF00115.19	COX1	Cytochrome C and Quinol oxidase polypeptide I	NULL	NULL	NULL	NULL	COG0843	CyoB	Heme/copper-type cytochrome/quinol oxidases, subunit 1	Energy production and conversion	KOG4769	KOG4769	Cytochrome c oxidase, subunit I	Energy production and conversion	NULL	NULL	Eukaryota	Arthropoda	Insecta	Diptera	Drosophilidae	PhorticaPhortica foliiseta
contig-k91_1008701	gene_id_433659	ACTB_G1	K05692	actin beta/gamma 1	NULL	NULL	ko04015==ko04145==ko04210==ko04390==ko04391==ko04510==ko04520==ko04530==ko04611==ko04670==ko04714==ko04745==ko04810==ko04919==ko04921==ko05100==ko05110==ko05130==ko05131==ko05132==ko05164==ko05205==ko05225==ko05410==ko05412==ko05414==ko05416==ko05418	Rap1 signaling pathway==Phagosome==Apoptosis==Hippo signaling pathway==Hippo signaling pathway - fly==Focal adhesion==Adherens junction==Tight junction==Platelet activation==Leukocyte transendothelial migration==Thermogenesis==Phototransduction - fly==Regulation of actin cytoskeleton==Thyroid hormone signaling pathway==Oxytocin signaling pathway==Bacterial invasion of epithelial cells==Vibrio cho…	PF00022.18	Actin	Actin	NULL	NULL	NULL	NULL	COG5277	COG5277	Actin and related proteins	Cytoskeleton	KOG0676	KOG0676	Actin and related proteins	Cytoskeleton	NULL	NULL	Eukaryota	Streptophyta	Liliopsida	Poales	Poaceae	ZeaZea mays
contig-k91_1373208	gene_id_604404	CALR	K08057	calreticulin	NULL	NULL	ko04141==ko04145==ko04612==ko05142==ko05166	Protein processing in endoplasmic reticulum==Phagosome==Antigen processing and presentation==Chagas disease (American trypanosomiasis)==HTLV-I infection	PF00262.17	Calreticulin	Calreticulin family	NULL	NULL	NULL	NULL	NULL	NULL	NULL	NULL	KOG0674	KOG0674	Calreticulin	Posttranslational modification, protein turnover, chaperones	NULL	NULL	Eukaryota	NULL	NULL	Protosteliales	Cavosteliaceae	PlanoprotosteliumPlanoprotostelium fungivorum
